# The proteomics and phosphoproteomics landscape of melanoma under T cell attack

**DOI:** 10.1101/2025.09.12.675787

**Authors:** Giulia Franciosa, Agnete W. P. Jensen, Ana Martinez-Val, Ilaria Piga, Marco Donia, Jesper V. Olsen

## Abstract

Understanding how tumor cells interact with tumor-infiltrating lymphocytes (TILs) in the tumor microenvironment (TME) is crucial for identifying targetable immune checkpoints and predictive biomarkers for immunotherapy. While transcriptional responses have been characterized, protein-level changes remain largely unexplored.

Here, we used a system reproducing the interaction of TILs with cancer cells occurring in the TME, by co-culturing patient-derived cancer cells with matched autologous TILs at sub-lethal ratios. Using this system, we profiled the early response that cancer (melanoma) cells and TILs activate following autologous T cell attack. To distinguish melanoma from TIL proteomes, we applied stable isotope labeling by amino acids in cell culture (SILAC) combined with Orbitrap Astral-based data-independent acquisition (DIA) mass spectrometry, enabling cell type-specific profiling of protein and phosphorylation dynamics without FACS sorting. This approach also captured the global newly synthesized proteome of the mixed cultures.

Our analyses resolved interferon-γ-dependent proteome changes occurring in melanoma cells, identified the cytotoxic and regulatory T-cell molecule (CRTAM) as a selective marker of reactive cytotoxic T lymphocytes, and revealed tumor-intrinsic kinase activation signatures. Among these, multiple DNA damage response-associated kinases were activated during immune attack, suggesting potential therapeutic vulnerabilities.

Overall, this framework enables proteomic dissection of tumor–immune interactions and provides a resource for guiding biomarker discovery and therapeutic strategies to improve immunotherapy outcomes.
