## Supplemental Table 1 for "The proteomics and phosphoproteomics landscape of melanoma under T cell attack"

### Sheet: Sheet1
	Cancer	Treatment	Sex	Anti-PD1 (Naïve/Resistant)	Clinical response
P905	Cutaneous metastatic melanoma	1. Nivolumab (anti-PD1), no response. BIOPSY. 2. TIL-ACT, response	Male	R	PR
P915	Cutaneous metastatic melanoma	1. Pembrolizumab (anti-PD-1), late response. REMOVED A REMAINING LESION (BIOPSY)	Male	R	Not treated
P924	Cutaneous metastatic melanoma	1. IL-2, no response. 2. BRAFi, response and progression. BIOPSY	Male	N	PR
P605	Cutaneous metastatic melanoma	No previous treatments	Male	N	CR
