## Supplemental Table 2 for "The proteomics and phosphoproteomics landscape of melanoma under T cell attack"

### Sheet: HPLC
	HPLC	Column	Samples-per-day (SPD)	LC parameters	Pump flow in µ/min
SCC-25 phoshoproteome	Evosep One	Aurora Rapid (1.7 µm, 75 µm x 5 cm), IonOpticks	80	Predefined whisper method	nanoflow
P905 proteome (1st time)	Vanquish Neo	PepMap (2 µm, 75 µm x 15 cm), Thermo Fisher Scientific	180	0-0.2 min: 4%B, 0.2-4 min: 8%B, 4-5.8 min:20%B, 5.8-6.2 min: 35.5 %B, 6.2-6.7 min: 99%B	2.5; 0-5.8 min, 3; 5.8-6.7 min
P905 proteome (2nd time)	Vanquish Neo	µPAC column (110 cm), Thermo Fisher Scientific	36	0-0.4 min: 4%B, 0.4-21.4 min: 22.5 %B, 21.4-30.4 min: 45%B,30.4-34.9 min: 99%B, 34.9-36.5 min: 99%B	0.750; 0-36.5 min
4 patients proteome	Evosep One	PepMap (2 µm, 150 µm x 15 cm)	30	Predefined method	high flow
4 patients phosphoproteome	Evosep One	Aurora Elite TS (1.7 µm, 75 µm x 15 cm), IonOpticks	40	Predefined whisper method	nanoflow
Phospho library	Evosep One	Aurora Rapid (1.7 µm, 75 µm x 5 cm), IonOpticks	80	Predefined whisper method	nanoflow
IFNG proteome	Vanquish Neo	PepMap (2 µm, 75 µm x 15 cm), Thermo Fisher Scientific	180	0-0.2 min: 4%B, 0.2-4 min: 8%B, 4-5.8 min:20%B, 5.8-6.2 min: 35.5 %B, 6.2-6.7 min: 99%B	2.5; 0-5.8 min, 3; 5.8-6.7 min
		particle size, inner diameter x lenght

### Sheet: MS
	Orbitrap (MS1) resolution	Precursor scan range (m/z)	MS1 IT (ms)	Quadrupole isolation window (m/z)	MS2 IT (ms)
SCC-25 phoshoproteome	240K	480-1080	30	4	6
P905 proteome (1st time)	180K	380-980	3	2	3
P905 proteome (2nd time): method 1	240K	380-980	5	2	2.5
P905 proteome (2nd time): method 2	120K	380-980	10	2	2.5
P905 proteome (2nd time): method 3	120K	380-980	10	6	8
4 patients proteome	240K	380-980	5	2	2.5
4 patients phosphoproteome	240K	480-1080	30	2	3
Phospho library (High pH fractionation)		480-1080
Phospho library (Gas Phase Fractionation: F1)		480-680
Phospho library (Gas Phase Fractionation: F2)		680-880
Phospho library (Gas Phase Fractionation: F3)		880-1080
IFNG proteome	180K	380-980	3	4	3

### Sheet: DIANN_search_parameters
	Mass accuracy MS1	Mass accuracy MS2	Scan radius
SCC-25 phoshoproteome	1.6e-05	6e-06	6
P905 proteome (1st time)
P905 proteome (2nd time)
4 patients proteome	6e-06	1.5e-05	9
4 patients phosphoproteome
IFNG proteome	4e-06	1.5e-05	6
